# The diverse viromes of Australian lizards are shaped by host taxonomy and habitat

**DOI:** 10.1101/2024.01.24.577151

**Authors:** Jackie E. Mahar, Michelle Wille, Erin Harvey, Craig C. Moritz, Edward C. Holmes

## Abstract

Lizards inhabit diverse ecologies and evolutionary histories and hence represent a promising group to explore how hosts shape virome structure and virus evolution. Yet little is known about the viromes of these animals. In Australia, squamates (lizards and snakes) comprise the most diverse order of vertebrates, and Australia hosts the highest diversity of lizards globally, with the greatest breadth of habitat use. We used meta-transcriptomic sequencing to determine the virome of nine co-distributed, tropical lizard species from three taxonomic families in Australia and analyzed these data to identify host traits associated with viral abundance and diversity. We show that lizards carry a large diversity of viruses, identifying more than 30 novel, highly divergent vertebrate-associated viruses. These viruses were from nine viral families, including several that contain well known pathogens, such as the *Flaviviridae*, *Picornaviridae*, *Bornaviridae, Iridoviridae* and *Rhabdoviridae*. Members of the *Flaviviridae* were particularly abundant across species sampled here, largely belonging to the genus *Hepacivirus*: 14 novel *Hepaciviruses* were identified, broadening the known diversity of this group and better defining its evolution by uncovering new reptilian clades. The evolutionary histories of the viruses studied here frequently aligned with the biogeographic and phylogenetic histories of the hosts, indicating that exogenous viruses may help infer host evolutionary history if sampling is strategic and sampling density high enough. Notably, analysis of alpha and beta diversity revealed that virome composition and richness was shaped by host taxonomy, habitat and range size. In sum, we identified a diverse range of reptile viruses that broadly contributes to our understanding of virus-host ecology and evolution.
