## Supplementary Table 1 for "The diverse viromes of Australian lizards are shaped by host taxonomy and habitat"

### Sheet: Sheet1
Tables S1. Details of sampled lizard livers in each library
		Taxonomy of sampled species				Sampling details						Species characteristics
Library Name	RNA ID	Infraorder	Family	Genus	Species	Latitude	Longitude	State	Environment	IBRA	Collection date	Origins	Typical habitat	Average length (SVL, cm)	Range size
Cam_M	L1-1	Scinciformata	Scincidae	Carlia	C. amax	-12.1534	136.31	NT	TE-M	ARC	2016-08-09	immigrant	rocks	4	small
	L1-2	Scinciformata	Scincidae	Carlia	C. amax	-12.1534	136.31	NT	TE-M	ARC	2016-08-09	immigrant	rocks	4	small
	L1-3	Scinciformata	Scincidae	Carlia	C. amax	-12.0761	136.273	NT	TE-M	ARC	2016-08-08	immigrant	rocks	4	small
	L1-4	Scinciformata	Scincidae	Carlia	C. amax	-12.0813	136.294	NT	TE-M	ARC	2016-08-06	immigrant	rocks	4	small
	L1-5	Scinciformata	Scincidae	Carlia	C. amax	-12.0813	136.294	NT	TE-M	ARC	2016-08-06	immigrant	rocks	4	small
	L1-6	Scinciformata	Scincidae	Carlia	C. amax	-12.1026	136.352	NT	TE-M	ARC	2016-08-04	immigrant	rocks	4	small
	L1-7	Scinciformata	Scincidae	Carlia	C. amax	-12.1026	136.352	NT	TE-M	ARC	2016-08-04	immigrant	rocks	4	small
	L1-8	Scinciformata	Scincidae	Carlia	C. amax	-12.0973	136.346	NT	TE-M	ARC	2016-08-04	immigrant	rocks	4	small
Cmun_M	L2-1	Scinciformata	Scincidae	Carlia	C. munda	-12.0522	136.321	NT	TE-M	ARC	2016-08-09	immigrant	general	4.5	medium
	L2-2	Scinciformata	Scincidae	Carlia	C. munda	-12.0761	136.273	NT	TE-M	ARC	2016-08-08	immigrant	general	4.5	medium
	L2-3	Scinciformata	Scincidae	Carlia	C. munda	-12.0515	136.324	NT	TE-M	ARC	2016-08-07	immigrant	general	4.5	medium
	L2-4	Scinciformata	Scincidae	Carlia	C. munda	-12.0522	136.321	NT	TE-M	ARC	2016-08-05	immigrant	general	4.5	medium
	L2-5	Scinciformata	Scincidae	Carlia	C. munda	-12.0761	136.273	NT	TE-M	ARC	2016-08-04	immigrant	general	4.5	medium
	L2-6	Scinciformata	Scincidae	Carlia	C. munda	-12.0823	136.297	NT	TE-M	ARC	2016-08-04	immigrant	general	4.5	medium
CSex_M	L3-1	Scinciformata	Scincidae	Carlia	C. sexdentata	-12.0761	136.273	NT	TE-M	ARC	2016-08-08	immigrant	riparian	6.35	very small
	L3-2	Scinciformata	Scincidae	Carlia	C. sexdentata	-12.0515	136.324	NT	TE-M	ARC	2016-08-07	immigrant	riparian	6.35	very small
	L3-3	Scinciformata	Scincidae	Carlia	C. sexdentata	-12.0779	136.276	NT	TE-M	ARC	2016-08-07	immigrant	riparian	6.35	very small
	L3-4	Scinciformata	Scincidae	Carlia	C. sexdentata	-12.0779	136.276	NT	TE-M	ARC	2016-08-06	immigrant	riparian	6.35	very small
	L3-5	Scinciformata	Scincidae	Carlia	C. sexdentata	-12.0823	136.297	NT	TE-M	ARC	2016-08-05	immigrant	riparian	6.35	very small
	L3-6	Scinciformata	Scincidae	Carlia	C. sexdentata	-12.0522	136.321	NT	TE-M	ARC	2016-08-04	immigrant	riparian	6.35	very small
	L3-7	Scinciformata	Scincidae	Carlia	C. sexdentata	-12.0522	136.321	NT	TE-M	ARC	2016-08-04	immigrant	riparian	6.35	very small
	L3-8	Scinciformata	Scincidae	Carlia	C. sexdentata	-12.0823	136.297	NT	TE-M	ARC	2016-08-04	immigrant	riparian	6.35	very small
Cmet_M	L4-1	Scinciformata	Scincidae	Cryptoblepharus	C. metallicus	-12.1534	136.31	NT	TE-M	ARC	2016-08-09	immigrant	trees	4.5	very small
	L4-2	Scinciformata	Scincidae	Cryptoblepharus	C. metallicus	-12.0515	136.324	NT	TE-M	ARC	2016-08-07	immigrant	trees	4.5	very small
	L4-3	Scinciformata	Scincidae	Cryptoblepharus	C. metallicus	-12.0635	136.314	NT	TE-M	ARC	2016-08-07	immigrant	trees	4.5	very small
	L4-4	Scinciformata	Scincidae	Cryptoblepharus	C. metallicus	-12.0813	136.294	NT	TE-M	ARC	2016-08-07	immigrant	trees	4.5	very small
	L4-5	Scinciformata	Scincidae	Cryptoblepharus	C. metallicus	-12.0813	136.294	NT	TE-M	ARC	2016-08-06	immigrant	trees	4.5	very small
	L4-6	Scinciformata	Scincidae	Cryptoblepharus	C. metallicus	-12.0813	136.294	NT	TE-M	ARC	2016-08-06	immigrant	trees	4.5	very small
	L4-7	Scinciformata	Scincidae	Cryptoblepharus	C. metallicus	-12.0823	136.297	NT	TE-M	ARC	2016-08-06	immigrant	trees	4.5	very small
	L4-8	Scinciformata	Scincidae	Cryptoblepharus	C. metallicus	-12.0522	136.321	NT	TE-M	ARC	2016-08-04	immigrant	trees	4.5	very small
	L4-9	Scinciformata	Scincidae	Cryptoblepharus	C. metallicus	-12.0823	136.297	NT	TE-M	ARC	2016-08-04	immigrant	trees	4.5	very small
Hplan_A	L5-1	Gekkota	Gekkonidae	Heteronotia	H. planiceps	-16.6058	128.954	WA	KIM-A	VIB	2017-06-08	immigrant	rocks	5	very small
	L5-2	Gekkota	Gekkonidae	Heteronotia	H. planiceps	-15.1788	128.63	WA	KIM-A	VIB	2017-06-06	immigrant	rocks	5	very small
	L5-3	Gekkota	Gekkonidae	Heteronotia	H. planiceps	-15.9854	128.946	WA	KIM-A	VIB	2017-05-20	immigrant	rocks	5	very small
	L5-4	Gekkota	Gekkonidae	Heteronotia	H. planiceps	-16.6635	128.526	WA	KIM-A	VIB	2017-05-24	immigrant	rocks	5	very small
	L5-5	Gekkota	Gekkonidae	Heteronotia	H. planiceps	-16.6635	128.526	WA	KIM-A	VIB	2017-05-24	immigrant	rocks	5	very small
	L5-6	Gekkota	Gekkonidae	Heteronotia	H. planiceps	-16.6635	128.526	WA	KIM-A	VIB	2017-05-24	immigrant	rocks	5	very small
Hbin_A	L6-1	Gekkota	Gekkonidae	Heteronotia	H. binoei	-15.3565	128.692	WA	KIM-A	VIB	2017-06-07	immigrant	general	5.4	very large
	L6-2	Gekkota	Gekkonidae	Heteronotia	H. binoei	-15.3565	128.692	WA	KIM-A	VIB	2017-06-07	immigrant	general	5.4	very large
	L6-3	Gekkota	Gekkonidae	Heteronotia	H. binoei	-15.4743	128.749	WA	KIM-A	VIB	2017-06-07	immigrant	general	5.4	very large
	L6-4	Gekkota	Gekkonidae	Heteronotia	H. binoei	-16.609	128.353	WA	KIM-A	VIB	2017-05-24	immigrant	general	5.4	very large
	L6-5	Gekkota	Gekkonidae	Heteronotia	H. binoei	-16.609	128.353	WA	KIM-A	VIB	2017-05-24	immigrant	general	5.4	very large
	L6-6	Gekkota	Gekkonidae	Heteronotia	H. binoei	-15.8896	130.247	NT	KIM-A	VIB	2017-05-15	immigrant	general	5.4	very large
	L6-7	Gekkota	Gekkonidae	Heteronotia	H. binoei	-15.4604	131.3	NT	KIM-A	VIB	2017-05-08	immigrant	general	5.4	very large
	L6-8	Gekkota	Gekkonidae	Heteronotia	H. binoei	-15.4739	131.121	NT	KIM-A	VIB	2017-05-04	immigrant	general	5.4	very large
Hbin_M	L7-1	Gekkota	Gekkonidae	Heteronotia	H. binoei	-12.1534	136.31	NT	TE-M	ARC	2016-08-09	immigrant	general	5.4	very large
	L7-2	Gekkota	Gekkonidae	Heteronotia	H. binoei	-12.1534	136.31	NT	TE-M	ARC	2016-08-09	immigrant	general	5.4	very large
	L7-3	Gekkota	Gekkonidae	Heteronotia	H. binoei	-12.0635	136.314	NT	TE-M	ARC	2016-08-08	immigrant	general	5.4	very large
	L7-4	Gekkota	Gekkonidae	Heteronotia	H. binoei	-12.0635	136.314	NT	TE-M	ARC	2016-08-07	immigrant	general	5.4	very large
	L7-5	Gekkota	Gekkonidae	Heteronotia	H. binoei	-12.0973	136.346	NT	TE-M	ARC	2016-08-07	immigrant	general	5.4	very large
	L7-6	Gekkota	Gekkonidae	Heteronotia	H. binoei	-12.0813	136.294	NT	TE-M	ARC	2016-08-05	immigrant	general	5.4	very large
	L7-7	Gekkota	Gekkonidae	Heteronotia	H. binoei	-12.0813	136.294	NT	TE-M	ARC	2016-08-05	immigrant	general	5.4	very large
	L7-8	Gekkota	Gekkonidae	Heteronotia	H. binoei	-12.0973	136.346	NT	TE-M	ARC	2016-08-05	immigrant	general	5.4	very large
	L7-9	Gekkota	Gekkonidae	Heteronotia	H. binoei	-12.0522	136.321	NT	TE-M	ARC	2016-08-04	immigrant	general	5.4	very large
	L7-10	Gekkota	Gekkonidae	Heteronotia	H. binoei	-12.0522	136.321	NT	TE-M	ARC	2016-08-04	immigrant	general	5.4	very large
	L7-11	Gekkota	Gekkonidae	Heteronotia	H. binoei	-12.0761	136.273	NT	TE-M	ARC	2016-08-04	immigrant	general	5.4	very large
	L7-12	Gekkota	Gekkonidae	Heteronotia	H. binoei	-12.0761	136.273	NT	TE-M	ARC	2016-08-04	immigrant	general	5.4	very large
Gnan_A	L8-1	Gekkota	Gekkonidae	Gehyra	G. nana	-16.5726	128.34	WA	KIM-A	VIB	2017-05-23	immigrant	rocks	5.4	small
	L8-2	Gekkota	Gekkonidae	Gehyra	G. nana	-16.5726	128.34	WA	KIM-A	VIB	2017-05-23	immigrant	rocks	5.4	small
	L8-3	Gekkota	Gekkonidae	Gehyra	G. nana	-16.6635	128.526	WA	KIM-A	VIB	2017-05-24	immigrant	rocks	5.4	small
	L8-4	Gekkota	Gekkonidae	Gehyra	G. nana	-16.6635	128.526	WA	KIM-A	VIB	2017-05-24	immigrant	rocks	5.4	small
	L8-5	Gekkota	Gekkonidae	Gehyra	G. nana	-16.6058	128.954	WA	KIM-A	VIB	2017-06-08	immigrant	rocks	5.4	small
	L8-6	Gekkota	Gekkonidae	Gehyra	G. nana	-16.5964	128.954	WA	KIM-A	VIB	2017-06-08	immigrant	rocks	5.4	small
	L8-7	Gekkota	Gekkonidae	Gehyra	G. nana	-16.6001	128.344	WA	KIM-A	VIB	2017-05-21	immigrant	rocks	5.4	small
Gnan_M	L9-1	Gekkota	Gekkonidae	Gehyra	G. nana	-14.2624	133.496	NT	TE-M	CEA	2016-08-01	immigrant	rocks	5.4	small
	L9-2	Gekkota	Gekkonidae	Gehyra	G. nana	-14.1837	132.188	NT	TE-M	DAB	2016-05-06	immigrant	rocks	5.4	small
	L9-3	Gekkota	Gekkonidae	Gehyra	G. nana	-14.1837	132.188	NT	TE-M	DAB	2016-05-06	immigrant	rocks	5.4	small
	L9-4	Gekkota	Gekkonidae	Gehyra	G. nana	-14.1837	132.188	NT	TE-M	DAB	2016-05-06	immigrant	rocks	5.4	small
	L9-5	Gekkota	Gekkonidae	Gehyra	G. nana	-14.1731	133.729	NT	TE-M	DAB	2016-05-06	immigrant	rocks	5.4	small
	L9-6	Gekkota	Gekkonidae	Gehyra	G. nana	-14.1731	133.729	NT	TE-M	DAB	2016-05-06	immigrant	rocks	5.4	small
	L9-7	Gekkota	Gekkonidae	Gehyra	G. nana	-13.5096	130.773	NT	TE-M	DAC	2016-04-16	immigrant	rocks	5.4	small
	L9-8	Gekkota	Gekkonidae	Gehyra	G. nana	-13.5096	130.773	NT	TE-M	DAC	2016-04-16	immigrant	rocks	5.4	small
	L9-9	Gekkota	Gekkonidae	Gehyra	G. nana	-13.1223	130.822	NT	TE-M	DAC	2016-04-21	immigrant	rocks	5.4	small
Garn_M	L10-1	Gekkota	Gekkonidae	Gehyra	G. arnhemica	-13.1562	134.851	NT	TE-M	CEA	2016-08-02	immigrant	trees	8.1	small
	L10-2	Gekkota	Gekkonidae	Gehyra	G. arnhemica	-13.1562	134.851	NT	TE-M	CEA	2016-08-02	immigrant	trees	8.1	small
	L10-3	Gekkota	Gekkonidae	Gehyra	G. arnhemica	-13.1562	134.851	NT	TE-M	CEA	2016-08-02	immigrant	trees	8.1	small
	L10-4	Gekkota	Gekkonidae	Gehyra	G. arnhemica	-13.1562	134.851	NT	TE-M	CEA	2016-08-02	immigrant	trees	8.1	small
	L10-5	Gekkota	Gekkonidae	Gehyra	G. arnhemica	-13.1562	134.851	NT	TE-M	CEA	2016-08-02	immigrant	trees	8.1	small
	L10-6	Gekkota	Gekkonidae	Gehyra	G. arnhemica	-12.0522	136.321	NT	TE-M	ARC	2016-08-10	immigrant	trees	8.1	small
	L10-7	Gekkota	Gekkonidae	Gehyra	G. arnhemica	-12.0813	136.294	NT	TE-M	ARC	2016-08-05	immigrant	trees	8.1	small
	L10-8	Gekkota	Gekkonidae	Gehyra	G. arnhemica	-12.0813	136.294	NT	TE-M	ARC	2016-08-05	immigrant	trees	8.1	small
	L10-9	Gekkota	Gekkonidae	Gehyra	G. arnhemica	-12.0813	136.294	NT	TE-M	ARC	2016-08-05	immigrant	trees	8.1	small
Omar_M	L11-1	Gekkota	Diplodactylidae	Oedura	O. marmorata	-12.0813	136.294	NT	TE-M	ARC	2016-08-08	Gondwanan	rocks	11	small
	L11-2	Gekkota	Diplodactylidae	Oedura	O. marmorata	-14.2624	133.496	NT	TE-M	CEA	2016-08-01	Gondwanan	rocks	11	small
	L11-3	Gekkota	Diplodactylidae	Oedura	O. marmorata	-14.2624	133.496	NT	TE-M	CEA	2016-08-01	Gondwanan	rocks	11	small
	L11-4	Gekkota	Diplodactylidae	Oedura	O. marmorata	-14.1837	132.188	NT	TE-M	DAB	2016-05-06	Gondwanan	rocks	11	small
	L11-5	Gekkota	Diplodactylidae	Oedura	O. marmorata	-14.1837	132.188	NT	TE-M	DAB	2016-05-06	Gondwanan	rocks	11	small
	L11-6	Gekkota	Diplodactylidae	Oedura	O. marmorata	-14.1837	132.188	NT	TE-M	DAB	2016-05-06	Gondwanan	rocks	11	small
	L11-7	Gekkota	Diplodactylidae	Oedura	O. marmorata	-14.1731	133.729	NT	TE-M	DAB	2016-05-06	Gondwanan	rocks	11	small
	L11-8	Gekkota	Diplodactylidae	Oedura	O. marmorata	-14.1731	133.729	NT	TE-M	DAB	2016-05-06	Gondwanan	rocks	11	small
	L11-9	Gekkota	Diplodactylidae	Oedura	O. marmorata	-13.5096	130.773	NT	TE-M	DAC	2016-04-16	Gondwanan	rocks	11	small
	L11-10	Gekkota	Diplodactylidae	Oedura	O. marmorata	-13.5096	130.773	NT	TE-M	DAC	2016-04-16	Gondwanan	rocks	11	small
State - NT: Northern Territory; WA: Western Australia
Environment - TE-M: Top End of Australia (Northern Territory), mesic environment; KIM-A: Kimberly region (Western Australia and Northern Territory), arid environment
IBRA - Arnhem Coast (ARC), Victoria Bonaparte (VIB), Central Arnhem (CEA), Daly Basin (DAB), or Darwin Coastal (DAC), as defined by Interim Biogeographic Regionalisation for Australia (IBRA), version 7.
Origins - as defined by Brennan and Oliver, 2017
Typical habitat - Moritz personal communication
Average length (SVL, cm) - snout to vent length, in cm, as listed on https://arod.com.au
Range size - Broadly summarised based on range listed on https://arod.com.au
