## Supplementary Table 3 for "The diverse viromes of Australian lizards are shaped by host taxonomy and habitat"

### Sheet: Sheet1
Table S3. Details of assembled viral nucleotide consensus sequences (likely vertebrate-infecting viruses).
Provisional virus name	Strain ID	Virus family	Virus genus	Blastx top hit (nr)	Blastx top hit % identity	Contig length	Abundance	Library	Sampled organism (likely host)	Sampled tissue
Hetplan gecko arenavirus	Hplan-A_286847	Arenaviridae	Hartmanivirus	AZI72620 RNA-dependent RNA polymerase [Old schoolhouse virus 1]	0.267	5698	0.0899795	Hplan_A	Heteronotia planiceps	liver
Hetbin gecko astrovirus	Hbin-M_DN137802	Astroviridae	unclassified_Astroviridae	WJJ50237 RNA-dependent RNA polymerase, partial [Astroviridae sp.]	0.739	507	1.79e-05	Hbin_M	Heteronotia binoei	liver
Hetplan gecko astrovirus	Hplan-A_C17	Astroviridae	unclassified_Astroviridae	AVM87518 ORF1ab, partial [Hainan oriental leaf-toed gecko astrovirus 1]	0.687	2097	0.000163544	Hplan_A	Heteronotia planiceps	liver
Hetplan gecko astrovirus	Hplan-A_304122	Astroviridae	unclassified_Astroviridae	AVM87518 ORF1ab, partial [Hainan oriental leaf-toed gecko astrovirus 1]	0.684	7172	0.00166864	Hplan_A	Heteronotia planiceps	liver
Hetplan gecko astrovirus	Hplan-A_584188	Astroviridae	unclassified_Astroviridae	AVM87518 ORF1ab, partial [Hainan oriental leaf-toed gecko astrovirus 1]	0.706	1025	0.000105405	Hplan_A	Heteronotia planiceps	liver
Carlia munda bornavirus	Cmun-M_545183	Bornaviridae	Orthobornavirus	YP_010798900 L polymerase [Mexican black-tailed rattlesnake bornavirus]	0.562	8963	0.0143916	Cmun_M	Carlia munda	liver
Bebevirus	Ccyg-M_33118	Flaviviridae	unclassified_Flaviviridae	QYU59140 polyprotein [Tamana bat virus]	0.478	10398	0.00240956	Cmet_M	Cryptoblepharus metallicus	liver
Jazzagalsvirus	Gnan-A_DN70279	Flaviviridae	Hepacivirus	AVM87554 polyprotein, partial [Hainan oriental leaf-toed gecko hepacivirus]	0.489	11354	0.00506322	Gnan_A	Gehyra nana	liver
Cliffovirus	Gnan-A_DN76271	Flaviviridae	Hepacivirus	QDF44087 polyprotein [Duck hepacivirus]	0.29	11596	0.0111572	Gnan_A	Gehyra nana	liver
Skylavirus	Gnan-A_DN76271g2	Flaviviridae	Hepacivirus	AVM87260 polyprotein [Chinese broad-headed pond turtle hepacivirus]	0.298	11310	0.00489245	Gnan_A	Gehyra nana	liver
Mauhvirus	Gnan-M_C31	Flaviviridae	Hepacivirus	AVM87554 polyprotein, partial [Hainan oriental leaf-toed gecko hepacivirus]	0.495	11092	0.00345581	Gnan_M	Gehyra nana	liver
Helvirus	Gnan-M_DN73017	Flaviviridae	Hepacivirus	AVM87554 polyprotein, partial [Hainan oriental leaf-toed gecko hepacivirus]	0.472	2948	0.00024785	Gnan_M	Gehyra nana	liver
Ivyscoutvirus	Gnan-M_DN73669	Flaviviridae	Hepacivirus	AVM87260 polyprotein [Chinese broad-headed pond turtle hepacivirus]	0.347	11513	0.00419721	Gnan_M	Gehyra nana	liver
Zaravirus	Gnan-M_DN73669g2	Flaviviridae	Hepacivirus	QDF44086 polyprotein [Duck hepacivirus]	0.311	11491	0.00301834	Gnan_M	Gehyra nana	liver
Scarnevirus	Omar-M_C83	Flaviviridae	Hepacivirus	AVM87554 polyprotein, partial [Hainan oriental leaf-toed gecko hepacivirus]	0.618	713	4.17e-05	Omar_M	Oedura marmorata	liver
Datemikevirus	Cam-M_DN49644	Flaviviridae	Hepacivirus	CAI5755670 polyprotein [Viviparous lizard hepacivirus]	0.355	12035	0.00714472	Cam_M	Carlia amax	liver
Datemikevirus	Cam-M_DN49644g2	Flaviviridae	Hepacivirus	CAI5755670 polyprotein [Viviparous lizard hepacivirus]	0.478	5731	0.00129099	Cam_M	Carlia amax	liver
Kristovirus	Gnan-A_C30	Flaviviridae	Hepacivirus	QFR04963 polyprotein [Bald eagle hepacivirus]	0.296	11333	0.0013687	Gnan_A	Gehyra nana	liver
Stackmavirus	Gnan-A_C43	Flaviviridae	Hepacivirus	AVM87554 polyprotein, partial [Hainan oriental leaf-toed gecko hepacivirus]	0.504	2516	0.000443281	Gnan_A	Gehyra nana	liver
Stackmavirus	Gnan-A_DN70279	Flaviviridae	Hepacivirus	AVM87554 polyprotein, partial [Hainan oriental leaf-toed gecko hepacivirus]	0.497	7066	0.00210261	Gnan_A	Gehyra nana	liver
Dancallvirus	Gnan-M_C10	Flaviviridae	Hepacivirus	UZS78504 polyprotein [Rodent hepacivirus]	0.34	7422	0.00304618	Gnan_M	Gehyra nana	liver
Dancallvirus	Gnan-M_C29	Flaviviridae	Hepacivirus	UZS78504 polyprotein [Rodent hepacivirus]	0.326	11556	0.0070562	Gnan_M	Gehyra nana	liver
Yeppersvirus	Omar-M_C19	Flaviviridae	Hepacivirus	AVM87554 polyprotein, partial [Hainan oriental leaf-toed gecko hepacivirus]	0.517	1840	0.000161632	Omar_M	Oedura marmorata	liver
Yeppersvirus	Omar-M_DN51747	Flaviviridae	Hepacivirus	AVM87251 polyprotein [Yili teratoscincus roborowskii hepacivirus]	0.425	9328	0.00222785	Omar_M	Oedura marmorata	liver
Dundievirus	Omar-M_C65	Flaviviridae	Hepacivirus	AVM87251 polyprotein [Yili teratoscincus roborowskii hepacivirus]	0.44	1028	0.000114975	Omar_M	Oedura marmorata	liver
Dundievirus	Omar-M_DN23848	Flaviviridae	Hepacivirus	AVM87554 polyprotein, partial [Hainan oriental leaf-toed gecko hepacivirus]	0.591	1181	0.000126639	Omar_M	Oedura marmorata	liver
Heteronotia binoei irido-like virus	Hbin-M_C35	Iridoviridae	unclassified_Iridoviridae	QXT57809 major capsid protein [Rhinella marina erythrocytic-like virus]	0.854	4411	0.00155338	Hbin_M	Heteronotia binoei	liver
Halpertvirus	Gnan-M_C24	Picornaviridae	Shanbavirus	AIF74248 polyprotein, partial [Bat picornavirus]	0.585	1207	0.000127315	Gnan_M	Gehyra nana	liver
Schrutevirus	Gnan-M_C97	Picornaviridae	Shanbavirus	AIF74248 polyprotein, partial [Bat picornavirus]	0.551	451	2.71e-05	Gnan_M	Gehyra nana	liver
Schrutevirus	Gnan-M_DN64061	Picornaviridae	Shanbavirus	AIF74248 polyprotein, partial [Bat picornavirus]	0.573	307	3.18e-05	Gnan_M	Gehyra nana	liver
Beeslyvirus	Hbin-A_89315	Picornaviridae	Shanbavirus	AIF74248 polyprotein, partial [Bat picornavirus]	0.474	7763	0.00538898	Hbin_A	Heteronotia binoei	liver
Beeslyvirus	Hbin-M_C11	Picornaviridae	Shanbavirus	AIF74248 polyprotein, partial [Bat picornavirus]	0.476	6138	0.0011499	Hbin_M	Heteronotia binoei	liver
Beeslyvirus	Hbin-M_C92	Picornaviridae	Shanbavirus	AIF74248 polyprotein, partial [Bat picornavirus]	0.648	528	2.09e-05	Hbin_M	Heteronotia binoei	liver
Kapoorvirus	Gaus-M_169687	Picornaviridae	Tremovirus	DAZ91101 TPA_asm: polyprotein [Worm lizard picornavirus]	0.557	7819	0.0242413	Garn_M	Gehyra arnhemica	liver
Kapoorvirus	Gaus-M_364629	Picornaviridae	Tremovirus	DAZ91101 TPA_asm: polyprotein [Worm lizard picornavirus]	0.557	7798	0.00965555	Garn_M	Gehyra arnhemica	liver
Gehyra nana rhabdovirus	Gnan-M_DN232595	Rhabdoviridae	Sripuvirus	YP_009094372 RNA-dependent RNA polymerase L [Almpiwar virus]	0.756	344	2.23e-05	Gnan_M	Gehyra nana	liver
Heteronotia binoei rhabdovirus	Hbin-M_C14	Rhabdoviridae	unclassified_Rhabdoviridae	AVM87565 L protein, partial [Wenling dimarhabdovirus 9]	0.509	3862	0.000263875	Hbin_M	Heteronotia binoei	liver
Newselinavirus	Hbin-A_DN5594	Caliciviridae	unclassified_Caliciviridae	UCS96335 MAG: polyprotein [Caliciviridae sp.]	0.385	1349	1.41e-05	Hbin_A	Heteronotia binoei	liver
Jaivirus	Cam-M_C96	Amnoonviridae	unclassified_Amnoonviridae	QKU37010 RNA-dependent RNA polymerase subunit PB1, partial [Lauta virus]	0.41	482	5.17e-05	Cam_M	Carlia amax	liver
Ethanvirus	Cam-M_72263	Amnoonviridae	unclassified_Amnoonviridae	QKU37010 RNA-dependent RNA polymerase subunit PB1, partial [Lauta virus]	0.336	858	6.7e-05	Cam_M	Carlia amax	liver
Rubymayvirus	Hbin-M_C81	Amnoonviridae	unclassified_Amnoonviridae	QKU37010 RNA-dependent RNA polymerase subunit PB1, partial [Lauta virus]	0.375	748	3.98e-05	Hbin_M	Heteronotia binoei	liver
Mollzyvirus	Hbin-M_DN112917	Amnoonviridae	unclassified_Amnoonviridae	QKU37010 RNA-dependent RNA polymerase subunit PB1, partial [Lauta virus]	0.488	759	3.09e-05	Hbin_M	Heteronotia binoei	liver
